# Chromosome level draft genomes of the fall armyworm, *Spodoptera frugiperda* (Lepidoptera: Noctuidae), an alien invasive pest in China

**DOI:** 10.1101/671560

**Authors:** Huan Liu, Tianming Lan, Dongming Fang, Furong Gui, Hongli Wang, Wei Guo, Xiaofang Cheng, Yue Chang, Shuqi He, Lihua Lyu, Sunil Kumar Sahu, Le Cheng, Haimeng Li, Ping Liu, Guangyi Fan, Tongxian Liu, Ruoshi Hao, Haorong Lu, Bin Chen, Shusheng Zhu, Zhihui Lu, Fangneng Huang, Wei Dong, Yang Dong, Le Kang, Huanming Yang, Jun Sheng, Youyong Zhu, Xin Liu

**Author notes:** These authors contributed equally to this work (Huan Liu, Tianming Lan, Dongming Fang, Furong Gui). Correspondence: Xin Liu, Youyong Zhu, or Jun Sheng.

## Abstract

The fall armyworm (FAW), *Spodoptera frugiperda* (J.E. Smith) is a severely destructive pest native to the Americas, but has now become an alien invasive pest in China, and causes significant economic loss. Therefore, in order to make effective management strategies, it is highly essential to understand genomic architecture and its genetic background. In this study, we assembled two chromosome scale genomes of the fall armyworm, representing one male and one female individual procured from Yunnan province of China. The genome sizes were identified as 542.42 Mb with N50 of 14.16 Mb, and 530.77 Mb with N50 of 14.89 Mb for the male and female FAW, respectively. We predicted about 22,201 genes in the male genome. We found the expansion of cytochrome P450 and glutathione s-transferase gene families, which are functionally related to the intensified detoxification and pesticides tolerance. Further population analyses of corn strain (C strain) and rice strain (R strain) revealed that the Chinese fall armyworm was most likely invaded from Africa. These strain information, genome features and possible invasion source described in this study will be extremely important for making effective strategies to manage the fall armyworms.
