## Supplementary material for "Chromosome level draft genomes of the fall armyworm, *Spodoptera frugiperda* (Lepidoptera: Noctuidae), an alien invasive pest in China": Table S1

### Sheet: Sheet1
Table S1 The sequences of Tpi intron 4 downloaded from NCBI
NCBI Acc No.	Size(bp)	Information
MH726224	175	Spodoptera frugiperda isolate arg110901.CS.C triose phosphate isomerase (Tpi) gene, intron 4.
MH726225	175	Spodoptera frugiperda isolate arg110906.CS.C triose phosphate isomerase (Tpi) gene, intron 4.
MH726226	175	Spodoptera frugiperda isolate arg110928.CS.C triose phosphate isomerase (Tpi) gene, intron 4.
MH726227	178	Spodoptera frugiperda isolate arg110936.CS.C triose phosphate isomerase (Tpi) gene, intron 4.
MH726228	175	Spodoptera frugiperda isolate arg110937.CS.C triose phosphate isomerase (Tpi) gene, intron 4.
MH726229	175	Spodoptera frugiperda isolate arg110951.CS.C triose phosphate isomerase (Tpi) gene, intron 4.
MH726230	175	Spodoptera frugiperda isolate arg110957.CS.C triose phosphate isomerase (Tpi) gene, intron 4.
MH726231	143	Spodoptera frugiperda isolate arg111301.RS.R triose phosphate isomerase (Tpi) gene, intron 4.
MH726232	158	Spodoptera frugiperda isolate arg110902.RS.R triose phosphate isomerase (Tpi) gene, intron 4.
MH726233	174	Spodoptera frugiperda isolate arg110903.RS.R triose phosphate isomerase (Tpi) gene, intron 4.
MH726234	162	Spodoptera frugiperda isolate arg110962.RS.R triose phosphate isomerase (Tpi) gene, intron 4.
MH726235	176	Spodoptera frugiperda isolate arg110967.RS.R triose phosphate isomerase (Tpi) gene, intron 4.
MH726236	145	Spodoptera frugiperda isolate arg110968.RS.R triose phosphate isomerase (Tpi) gene, intron 4.
MH726237	158	Spodoptera frugiperda isolate arg1503A176f07.RS.R triose phosphate isomerase (Tpi) gene, intron 4.
MH726238	149	Spodoptera frugiperda isolate arg1503A176f10.RS.R triose phosphate isomerase (Tpi) gene, intron 4.
MH726239	175	Spodoptera frugiperda isolate arg1503A176f11.RS.R triose phosphate isomerase (Tpi) gene, intron 4.
MH726240	153	Spodoptera frugiperda isolate arg1503B176f09.RS.R triose phosphate isomerase (Tpi) gene, intron 4.
MH726241	150	Spodoptera frugiperda isolate Arg1620C89.RS.R triose phosphate isomerase (Tpi) gene, intron 4.
MH726244	178	Spodoptera frugiperda isolate BRZ166-20.CS.C triose phosphate isomerase (Tpi) gene, intron 4.
MH726246	175	Spodoptera frugiperda isolate BRZ166-23.CS.C triose phosphate isomerase (Tpi) gene, intron 4.
MH726247	175	Spodoptera frugiperda isolate BRZ171-62.CS.C triose phosphate isomerase (Tpi) gene, intron 4.
MH726248	175	Spodoptera frugiperda isolate BRZ171-65.CS.C triose phosphate isomerase (Tpi) gene, intron 4.
MH726249	175	Spodoptera frugiperda isolate BRZ171-71.CS.C triose phosphate isomerase (Tpi) gene, intron 4.
MH726250	181	Spodoptera frugiperda isolate BRZ171-72.CS.C triose phosphate isomerase (Tpi) gene, intron 4.
MH726251	175	Spodoptera frugiperda isolate BRZ171-80.CS.C triose phosphate isomerase (Tpi) gene, intron 4.
MH726252	178	Spodoptera frugiperda isolate BRZ171-94.CS.C triose phosphate isomerase (Tpi) gene, intron 4.
MH726253	178	Spodoptera frugiperda isolate BRZ171-107.CS.C triose phosphate isomerase (Tpi) gene, intron 4.
MH726254	375	Spodoptera frugiperda isolate BRZ171-122.CS.C triose phosphate isomerase (Tpi) gene, intron 4.
MH726255	175	Spodoptera frugiperda isolate BRZ166-02.RS.R triose phosphate isomerase (Tpi) gene, intron 4.
MH726257	145	Spodoptera frugiperda isolate BRZ166-05.RS.R triose phosphate isomerase (Tpi) gene, intron 4.
MH726259	158	Spodoptera frugiperda isolate BRZ166-08.RS.R triose phosphate isomerase (Tpi) gene, intron 4.
MH726260	172	Spodoptera frugiperda isolate BRZ166-10.RS.R triose phosphate isomerase (Tpi) gene, intron 4.
MH726261	158	Spodoptera frugiperda isolate BRZ166-13.RS.R triose phosphate isomerase (Tpi) gene, intron 4.
MH726262	172	Spodoptera frugiperda isolate BRZ166-11.RS.R triose phosphate isomerase (Tpi) gene, intron 4.
MH726263	178	Spodoptera frugiperda isolate BRZ166-14.RS.R triose phosphate isomerase (Tpi) gene, intron 4.
MH726264	152	Spodoptera frugiperda isolate BRZ166-16.RS.R triose phosphate isomerase (Tpi) gene, intron 4.
MH726265	181	Spodoptera frugiperda isolate BRZ166-17.RS.R triose phosphate isomerase (Tpi) gene, intron 4.
MH726266	158	Spodoptera frugiperda isolate BRZ171-78.RS.R triose phosphate isomerase (Tpi) gene, intron 4.
MH726267	179	Spodoptera frugiperda isolate BRZ171-79.RS.R triose phosphate isomerase (Tpi) gene, intron 4.
MH726268	166	Spodoptera frugiperda isolate BRZ171-86.RS.R triose phosphate isomerase (Tpi) gene, intron 4.
MH726269	158	Spodoptera frugiperda isolate BRZ171-87.RS.R triose phosphate isomerase (Tpi) gene, intron 4.
MH726270	157	Spodoptera frugiperda isolate BRZ171-88.RS.R triose phosphate isomerase (Tpi) gene, intron 4.
MH726271	164	Spodoptera frugiperda isolate BRZ171-89.RS.R triose phosphate isomerase (Tpi) gene, intron 4.
MH726272	157	Spodoptera frugiperda isolate BRZ171-93.RS.R triose phosphate isomerase (Tpi) gene, intron 4.
MH726273	178	Spodoptera frugiperda isolate BRZ171-102.RS.R triose phosphate isomerase (Tpi) gene, intron 4.
MH726274	164	Spodoptera frugiperda isolate BRZ171-103.RS.R triose phosphate isomerase (Tpi) gene, intron 4.
MH726275	175	Spodoptera frugiperda isolate FL164_06-0801.CS.C triose phosphate isomerase (Tpi) gene, intron 4.
MH726276	175	Spodoptera frugiperda isolate FL164_28-0801.CS.C triose phosphate isomerase (Tpi) gene, intron 4.
MH726277	175	Spodoptera frugiperda isolate FL164_62-0801.CS.C triose phosphate isomerase (Tpi) gene, intron 4.
MH726278	178	Spodoptera frugiperda isolate FL164_66-0801.CS.C triose phosphate isomerase (Tpi) gene, intron 4.
MH726280	153	Spodoptera frugiperda isolate FL1619D13.CS.C triose phosphate isomerase (Tpi) gene, intron 4.
MH726281	175	Spodoptera frugiperda isolate FL1621A-01.CS.C triose phosphate isomerase (Tpi) gene, intron 4.
MH726282	175	Spodoptera frugiperda isolate FL1621A-09.CS.C triose phosphate isomerase (Tpi) gene, intron 4.
MH726283	175	Spodoptera frugiperda isolate FL1621A-24.CS.C triose phosphate isomerase (Tpi) gene, intron 4.
MH726284	175	Spodoptera frugiperda isolate FL1621A-82.CS.C triose phosphate isomerase (Tpi) gene, intron 4.
MH726288	174	Spodoptera frugiperda isolate FL1619D05.RS.R triose phosphate isomerase (Tpi) gene, intron 4.
MH726289	158	Spodoptera frugiperda isolate FL1619D17.RS.R triose phosphate isomerase (Tpi) gene, intron 4.
MH726290	181	Spodoptera frugiperda isolate FL1619D34.RS.R triose phosphate isomerase (Tpi) gene, intron 4.
MH726291	158	Spodoptera frugiperda isolate FL1619D50.RS.R triose phosphate isomerase (Tpi) gene, intron 4.
MH726292	158	Spodoptera frugiperda isolate FL1619D57.RS.R triose phosphate isomerase (Tpi) gene, intron 4.
MH726294	158	Spodoptera frugiperda isolate FL1619D71.RS.R triose phosphate isomerase (Tpi) gene, intron 4.
MH726295	150	Spodoptera frugiperda isolate FL1619D74.RS.R triose phosphate isomerase (Tpi) gene, intron 4.
MH726296	158	Spodoptera frugiperda isolate FL1619D90.RS.R triose phosphate isomerase (Tpi) gene, intron 4.
MH726298	182	Spodoptera frugiperda isolate FL1621A-49.RS.R triose phosphate isomerase (Tpi) gene, intron 4.
MH726299	161	Spodoptera frugiperda isolate FL1621A-56.RS.R triose phosphate isomerase (Tpi) gene, intron 4.
MH726300	158	Spodoptera frugiperda isolate FL1621A-58.RS.R triose phosphate isomerase (Tpi) gene, intron 4.
MH726301	179	Spodoptera frugiperda isolate FL164_02-0801.RS.R triose phosphate isomerase (Tpi) gene, intron 4.
MH726302	158	Spodoptera frugiperda isolate FL164_04-0801.RS.R triose phosphate isomerase (Tpi) gene, intron 4.
MH726303	172	Spodoptera frugiperda isolate FL164_22-0801.RS.R triose phosphate isomerase (Tpi) gene, intron 4.
MH726304	180	Spodoptera frugiperda isolate FL174-01-nagoshi6.RS.R triose phosphate isomerase (Tpi) gene, intron 4.
MH726305	178	Spodoptera frugiperda isolate FL174-31-nagoshi6.RS.R triose phosphate isomerase (Tpi) gene, intron 4.
MH726306	158	Spodoptera frugiperda isolate FL176-025-nagoshi5.RS.R triose phosphate isomerase (Tpi) gene, intron 4.
MH726307	161	Spodoptera frugiperda isolate FL176-026-nagoshi5.RS.R triose phosphate isomerase (Tpi) gene, intron 4.
MH726308	153	Spodoptera frugiperda isolate FL176-028-nagoshi5.RS.R triose phosphate isomerase (Tpi) gene, intron 4.
MH726309	178	Spodoptera frugiperda isolate PR1503A176Af23.CS.C triose phosphate isomerase (Tpi) gene, intron 4.
MH726310	175	Spodoptera frugiperda isolate PR1503B176Bf18.CS.C triose phosphate isomerase (Tpi) gene, intron 4.
MH726311	175	Spodoptera frugiperda isolate PR1503C174Cf18.CS.C triose phosphate isomerase (Tpi) gene, intron 4.
MH726312	175	Spodoptera frugiperda isolate PR1503C174Cf20.CS.C triose phosphate isomerase (Tpi) gene, intron 4.
MH726313	178	Spodoptera frugiperda isolate PR1503D174df02.CS.C triose phosphate isomerase (Tpi) gene, intron 4.
MH726314	170	Spodoptera frugiperda isolate PR1503D174df34.CS.C triose phosphate isomerase (Tpi) gene, intron 4.
MH726315	158	Spodoptera frugiperda isolate PR1503A171Af17.RS.R triose phosphate isomerase (Tpi) gene, intron 4.
MH726316	180	Spodoptera frugiperda isolate PR1503A176Af03.RS.R triose phosphate isomerase (Tpi) gene, intron 4.
MH726317	158	Spodoptera frugiperda isolate PR1503E174Ef35.RS.R triose phosphate isomerase (Tpi) gene, intron 4.
MH726318	178	Spodoptera frugiperda isolate PR1503C174Cf03.RS.R triose phosphate isomerase (Tpi) gene, intron 4.
MH726320	187	Spodoptera frugiperda isolate PR1503D174df26.RS.R triose phosphate isomerase (Tpi) gene, intron 4.
MH726322	175	Spodoptera frugiperda isolate TX140-11.CS.C triose phosphate isomerase (Tpi) gene, intron 4.
MH726323	175	Spodoptera frugiperda isolate TX140-14.CS.C triose phosphate isomerase (Tpi) gene, intron 4.
MH726324	175	Spodoptera frugiperda isolate TX165-121.CS.C triose phosphate isomerase (Tpi) gene, intron 4.
MH726325	175	Spodoptera frugiperda isolate TX165-123.CS.C triose phosphate isomerase (Tpi) gene, intron 4.
MH726326	178	Spodoptera frugiperda isolate TX165-125.CS.C triose phosphate isomerase (Tpi) gene, intron 4.
MH726327	175	Spodoptera frugiperda isolate TX165-127.CS.C triose phosphate isomerase (Tpi) gene, intron 4.
MH726328	136	Spodoptera frugiperda isolate TX165-129.CS.C triose phosphate isomerase (Tpi) gene, intron 4.
MH726330	164	Spodoptera frugiperda isolate TX165-139.CS.C triose phosphate isomerase (Tpi) gene, intron 4.
MH726335	175	Spodoptera frugiperda isolate TX193-06.CS.C triose phosphate isomerase (Tpi) gene, intron 4.
MH726336	158	Spodoptera frugiperda isolate TX165-159.RS.R triose phosphate isomerase (Tpi) gene, intron 4.
MH726337	158	Spodoptera frugiperda isolate TX140-06.RS.R triose phosphate isomerase (Tpi) gene, intron 4.
MH726338	158	Spodoptera frugiperda isolate TX140-08.RS.R triose phosphate isomerase (Tpi) gene, intron 4.
MH726339	173	Spodoptera frugiperda isolate TX140-09.RS.R triose phosphate isomerase (Tpi) gene, intron 4.
MH726340	187	Spodoptera frugiperda isolate TX140-12.RS.R triose phosphate isomerase (Tpi) gene, intron 4.
MH726341	175	Spodoptera frugiperda isolate TX140-15.RS.R triose phosphate isomerase (Tpi) gene, intron 4.
MH726342	169	Spodoptera frugiperda isolate TX140-17.RS.R triose phosphate isomerase (Tpi) gene, intron 4.
MH726343	153	Spodoptera frugiperda isolate TX140-26.RS.R triose phosphate isomerase (Tpi) gene, intron 4.
MH726345	158	Spodoptera frugiperda isolate TX165-104.RS.R triose phosphate isomerase (Tpi) gene, intron 4.
MH726346	149	Spodoptera frugiperda isolate TX165-118.RS.R triose phosphate isomerase (Tpi) gene, intron 4.
MH726353	150	Spodoptera frugiperda isolate TX165-164.RS.R triose phosphate isomerase (Tpi) gene, intron 4.
MH726354	158	Spodoptera frugiperda isolate TX165-168.RS.R triose phosphate isomerase (Tpi) gene, intron 4.
MH726355	149	Spodoptera frugiperda isolate TX165-169.RS.R triose phosphate isomerase (Tpi) gene, intron 4.
MH726356	149	Spodoptera frugiperda isolate TX165-170.RS.R triose phosphate isomerase (Tpi) gene, intron 4.
MH726357	158	Spodoptera frugiperda isolate TX165-172.RS.R triose phosphate isomerase (Tpi) gene, intron 4.
MH726358	149	Spodoptera frugiperda isolate TX165-179.RS.R triose phosphate isomerase (Tpi) gene, intron 4.
MH726360	176	Spodoptera frugiperda isolate TX193-07.RS.R triose phosphate isomerase (Tpi) gene, intron 4.
MH726361	172	Spodoptera frugiperda isolate TX193-10.RS.R triose phosphate isomerase (Tpi) gene, intron 4.
