## Supplementary material for "Chromosome level draft genomes of the fall armyworm, *Spodoptera frugiperda* (Lepidoptera: Noctuidae), an alien invasive pest in China": Table S2

### Sheet: Sheet1
Table S2 Summary of the fall armyworm genome sequencing data
	Sample	LibraryType	LibraryInsertSize	ReadNum (M)	BaseNum(G)	GC%	Q10	Q20	Q30(total)
WGS	SFgdWGS	Pair-end	250bp	673.919	134.784	36.74	98.55	95.04	85.91
		MatePair	5Kb	693.465	138.693	38.09	99.45	97.31	89.02
stLFR	SFynMstLFR	Pair-end	300bp	463.487	56.0819	39.76	97.505	92.845	82.31
		Pair-end	300bp	453.28	54.8469	39.69	97.45	92.93	82.56
	SFynFMstLFR	Pair-end	300bp	370.347	44.812	40.215	97.47	93.05	83.46
		Pair-end	300bp	385.107	46.5979	40.235	97.62	93.325	83.86
RNA-seq	SFgdRNA_1	Pair-end	300bp	747.454	149.491	48.92	99.08	96.51	88.6
	SFgdRNA_2	Pair-end	300bp	680.55	136.11	45.43	98.73	95.59	87.16
HIC	SfYnHiC	Pair-end	350bp	874.916	87.4916	39.7589	97.5092	92.1402	80.7752
		Pair-end	350bp	885.63	88.563	39.7857	97.587	92.3742	81.2503
