## Supplementary material for "Chromosome level draft genomes of the fall armyworm, *Spodoptera frugiperda* (Lepidoptera: Noctuidae), an alien invasive pest in China": Table S3

### Sheet: Sheet1
Table S3 Assessment of genome assemblies in BUSCO notation
Species	Complete BUSCO genes	Complete and single-copy BUSCO genes	Complete and duplicated BUSCO genes	Fragmented BUSCO genes	Missing BUSCO genes
Dme	0.997	0.99	0.007	0.002	0.001
Pxy	0.879	0.726	0.153	0.026	0.095
Mse	0.967	0.94	0.027	0.017	0.016
Bmo	0.956	0.951	0.005	0.022	0.022
Hme	0.956	0.949	0.007	0.017	0.027
Dpl	0.98	0.959	0.021	0.01	0.01
Har	0.967	0.956	0.011	0.014	0.019
Sli	0.972	0.958	0.014	0.01	0.018
SFynFMstLFR	0.945	0.867	0.078	0.031	0.024
SFynMstLFR	0.95	0.852	0.098	0.028	0.022
ASM221328v1	0.911	0.74	0.171	0.027	0.062
ASM75363v2	0.845	0.834	0.011	0.066	0.089
SF_CORN_1	0.882	0.767	0.115	0.077	0.041
Sf-RVN_WGS	0.86	0.81	0.05	0.105	0.035
Note: BUSCO version is: 2.0
The lineage dataset is: insecta_odb9 (Creation date: 2016-10-21, number of species: 42, number of BUSCOs: 1658)
