## Supplementary material for "Chromosome level draft genomes of the fall armyworm, *Spodoptera frugiperda* (Lepidoptera: Noctuidae), an alien invasive pest in China": Table S4

### Sheet: Sheet1
Table S4 Assessment of genome assemblies in CEGMA notation
	Complete genes (%)	Partial genes (%)
Dme	97.18	98.79
Pxy	75.4	91.53
Mse	86.69	95.97
Bmo	76.61	96.77
Hme	83.06	94.35
Dpl	89.11	95.97
Har	79.44	93.55
Sli	84.27	95.56
SFynFMstLFR	85.48	95.97
SFynMstLFR	83.47	97.58
ASM221328v1	82.66	93.55
ASM75363v2	74.19	88.71
SF_CORN_1	73.39	91.94
Sf-RVN_WGS	76.21	88.71
Note: Prots = number of 248 ultra-conserved CEGs present in genome;
%Completeness = percentage of 248 ultra-conserved CEGs present;
