## Supplementary material for "Chromosome level draft genomes of the fall armyworm, *Spodoptera frugiperda* (Lepidoptera: Noctuidae), an alien invasive pest in China": Table S5

### Sheet: Sheet1
Table S5 Genome coverage evaluated by EST and transcriptome datasets
	Dataset	Number	Total length (bp)	Base covered by assembly(%)	Sequences covered by assembly(%)	with >90% sequence in one scaffold		with >50% sequence in one scaffold
						Number	Percent(%)	Number	Percent(%)
EST	Sf_cDNA
	>0bp	48901	29207093	94.8182	98.8201	37980	77.6671	47874	97.8998
	>200bp	48215	29097650	94.846	98.8531	37695	78.1811	47212	97.9197
	>500bp	35561	24232582	95.348	98.8892	30557	85.9284	34761	97.7503
	sf21_raw_trinity_cdhit90
	>0bp	20691	22620514	94.1476	96.8585	17656	85.3318	19250	93.0356
	>200bp	20691	22620514	94.1476	96.8585	17656	85.3318	19250	93.0356
	>500bp	11695	19681612	94.5664	97.9307	10211	87.3108	10975	93.8435
	>1000bp	7208	16487451	95.1268	98.682	6420	89.0677	6845	94.9639
RNA-seq	SFgdRNA_1
	>0bp	51298	46277886	87.3019	93.337	36718	71.5778	43498	84.7947
	>200bp	51298	46277886	87.3019	93.337	36718	71.5778	43498	84.7947
	>500bp	26701	38482330	88.275	96.9702	19300	72.2819	23269	87.1465
	>1000bp	14006	29521540	89.2917	98.8005	10239	73.1044	12580	89.8186
	SFgdRNA_2
	>0bp	53603	61239312	85.139	92.4463	34867	65.0467	43135	80.4712
	>200bp	53603	61239312	85.139	92.4463	34867	65.0467	43135	80.4712
	>500bp	31233	54166519	86.1056	96.6158	20646	66.1032	25986	83.2005
	>1000bp	19067	45562462	87.3326	98.327	13041	68.3957	16468	86.3691
Note:
RNA-seq data were assembled using Bridger without a genome reference. Each EST collection was
aligned to the assembly with BLAT; only alignments with identity ≥ 0.9 and coverage ≥ 0.5 were kept.
Sf_cDNA: NCBI, Spodoptera frugiperda[title] AND cDNA[title]
sf21_raw_trinity_cdhit90: https://p4eu.org/sf21-genome-assembly
