## Supplementary material for "Chromosome level draft genomes of the fall armyworm, *Spodoptera frugiperda* (Lepidoptera: Noctuidae), an alien invasive pest in China": Table S6

### Sheet: Sheet1
Table S6 General statistics of predicted protein-coding genes from the SFynMstLFR genome
	GeneSet	total number of gene	average of mRNA_length	average of cds_length	average of exon_number	average of exon_length	average of intron_length	average of intron_length
De novo	augustus	18689	7399.29	1357.2	6.26625	216.59	1147.32	1147.32
	glimmerHMM	55551	8016.99	815.919	4.46428	182.766	2078.67	2078.67
	snap	35165	23222.5	1216.98	7.75277	156.973	3258.74	3258.74
Homolog	Bombyx mori	27441	2993.05	865.161	3.49645	247.44	852.365	852.365
	Danaus plexippus	22037	4550.76	1067.59	4.20638	253.802	1086.33	1086.33
	Drosophila melanogaster	11700	4487.43	952.757	4.13487	230.42	1127.53	1127.53
	Spodoptera litura	23580	5806.58	1337.13	4.90093	272.833	1145.74	1145.74
RNA-seq	stringtie	30470	3746.13	509.727	2.83863	179.568	1758.23	1760.23
Glean		21377	5029.31	1363.54	5.49436	248.171	815.637	815.637
Check		22201	5309.11	1346.57	5.46038	246.607	888.385	888.385
