## Supplementary material for "Chromosome level draft genomes of the fall armyworm, *Spodoptera frugiperda* (Lepidoptera: Noctuidae), an alien invasive pest in China": Table S7

### Sheet: Sheet1
Table S7 Assessment of gene sets in CEGMA notation
		Dme		Pxy		Mse		Bmo		Hme		Dpl		Har		Sli		SFynMstLFR
	Num	%	Num	%	Num	%	Num	%	Num	%	Num	%	Num	%	Num	%	Num	%
Complete	241	97.18	187	75.4	215	86.69	190	76.61	206	83.06	221	89.11	197	79.44	209	84.27	207	83.47
Partial	4	1.61	40	16.13	23	9.27	50	20.16	28	11.29	17	6.85	35	14.11	28	11.29	35	14.11
The number of total KOG	243	97.98	218	87.9	235	94.76	230	92.74	229	92.34	237	95.56	227	91.53	234	94.35	236	95.16
The number of one KOG align one gene	229	92.34	176	70.97	229	92.34	214	86.29	219	88.31	231	93.15	223	89.92	217	87.5	235	94.76
overlap rate in KOGgenes>0.8 && overlap rate in genes>0.8 both in mRNA and cds level	201	81.05	100	40.32	149	60.08	122	49.19	133	53.63	166	66.94	144	58.06	159	64.11	150	60.48
overlap rate in KOGgenes>0.5 && overlap rate in genes>0.5 both in mRNA and cds level	221	89.11	134	54.03	195	78.63	171	68.95	180	72.58	203	81.85	180	72.58	185	74.6	186	75
overlap rate in KOGgenes>0.8 && overlap rate in genes>0.8 in cds level	221	89.11	118	47.58	169	68.15	145	58.47	147	59.27	177	71.37	163	65.73	177	71.37	164	66.13
overlap rate in KOGgenes>0.5 && overlap rate in genes>0.5 in cds level	227	91.53	154	62.1	218	87.9	196	79.03	199	80.24	216	87.1	210	84.68	207	83.47	207	83.47
KOGgenes and genes have the same exon	185	74.6	90	36.29	134	54.03	105	42.34	119	47.98	138	55.65	124	50	130	52.42	114	45.97
The number of one KOG align more genes	11	4.44	3	1.21	2	0.81	5	2.02	1	0.4	5	2.02	1	0.4	10	4.03	1	0.4
The number of one KOG align no gene	3	1.21	39	15.73	4	1.61	11	4.44	9	3.63	1	0.4	3	1.21	7	2.82	1	0.4
