## Supplementary material for "Chromosome level draft genomes of the fall armyworm, *Spodoptera frugiperda* (Lepidoptera: Noctuidae), an alien invasive pest in China": Table S8

### Sheet: Sheet1
Table S8 Assessment of gene set in BUSCO notation
Species	Complete BUSCOs	Complete and single-copy BUSCOs	Complete and duplicated BUSCOs	Fragmented BUSCOs	Missing BUSCOs
Dme	0.979	0.971	0.008	0.002	0.019
Pxy	0.749	0.628	0.121	0.056	0.195
Mse	0.934	0.903	0.031	0.033	0.033
Bmo	0.899	0.894	0.005	0.067	0.034
Hme	0.884	0.871	0.013	0.065	0.051
Dpl	0.97	0.954	0.016	0.03	0
Har	0.953	0.945	0.008	0.026	0.021
Sli	0.987	0.973	0.014	0.007	0.006
SFynMstLFR	0.942	0.841	0.101	0.039	0.019
# BUSCO version is: 2.0
# The lineage dataset is: insecta_odb9 (Creation date: 2016-10-21, number of species: 42, number of BUSCOs: 1658)
