## Supplementary material for "Chromosome level draft genomes of the fall armyworm, *Spodoptera frugiperda* (Lepidoptera: Noctuidae), an alien invasive pest in China": Table S9

### Sheet: Sheet1
Table S9 Statistics on functional annotation of the fall armyworm predicted genes
	Number	Percentage
Total	22201	1
Swissprot	14724	0.6632
KEGG	16072	0.7239
COG	6365	0.2867
TrEMBL	20678	0.9314
Interpro	14799	0.6666
Overall	20754	0.9348
