## Supplementary material for "Chromosome level draft genomes of the fall armyworm, *Spodoptera frugiperda* (Lepidoptera: Noctuidae), an alien invasive pest in China": Table S10

### Sheet: Sheet1
Table S10 The Species information used for comparative genomics analysis
Species	Short Name *1	Version
Bombyx mori	Bmo	ASM15162v1
Danaus plexippus	Dpl	Dpv3
Drosophila melanogaster	Dme	BDGP6.22
Heliconius melpomene	Hme	Hmel1
Helicoverpa armigera	Har	Harm_1.0
Manduca sexta	Mse	Manduca Base OGS2
Plutella xylostella	Pxy	DBM-DB v1.0
Spodoptera frugiperda	Sfr	Our Study
Spodoptera litura	Sli	ASM270686v1
*1, Use this short name in the article.
