## Supplementary material for "Chromosome level draft genomes of the fall armyworm, *Spodoptera frugiperda* (Lepidoptera: Noctuidae), an alien invasive pest in China": Table S11

### Sheet: Sheet1
Table S11 Summary of gene families in nine insects
Species	Genes number	Genes in families	Unclustered genes	Family number	Unique families	Average genes per family
B. mori	14590	12687	1903	10708	104	1.18
D. plexippus	15072	12979	2093	11279	81	1.15
D. melanogaster	13551	10227	3324	7598	507	1.35
H. melpomene	12638	11327	1311	10028	69	1.13
H. armigera	17073	14612	2461	11940	167	1.22
M. sexta	15269	13375	1894	10877	168	1.23
P. xylostella	18068	14338	3730	9573	424	1.5
S. litura	16063	14647	1416	12094	219	1.21
S. frugiperda	22201	20012	2189	12516	324	1.6
